# Dissociation Protocols used for Sarcoma Tissues Bias the Transcriptome observed in Single-cell and Single-nucleus RNA sequencing

**DOI:** 10.1101/2022.01.21.476982

**Authors:** Danh D. Truong, Salah-Eddine Lamhamedi-Cherradi, Robert W. Porter, Sandhya Krishnan, Jyothishmathi Swaminathan, Amber Gibson, Alexander J. Lazar, John A. Livingston, Vidya Gopalakrishnan, Nancy Gordon, Najat C. Daw, Richard Gorlick, Joseph A. Ludwig

**Author notes:** **Corresponding author** Correspondence to Joseph A. Ludwig.

## Abstract

**Background:** Single-cell RNA-seq has emerged as an innovative technology used to study complex tissues and characterize cell types, states, and lineages at a single-cell level. Classification of bulk tumors by their individual cellular constituents has also created new opportunities to generate single-cell atlases for many organs, cancers, and developmental models. Despite the tremendous promise of this technology, recent evidence studying epithelial tissues and diverse carcinomas suggests the methods used for tissue processing, cell disaggregation, and preservation can significantly bias gene expression and alter the observed cell types. To determine whether sarcomas – tumors of mesenchymal origin – are subject to the same technical artifacts, we profiled patient-derived tumor explants (PDXs) propagated from three aggressive subtypes: osteosarcoma, Ewing sarcoma (ES), desmoplastic small round cell tumor (DSRCT). Given the rarity of these sarcoma subtypes, we explored whether single-nuclei RNA-seq from more widely available archival frozen specimens could accurately be identified by gene expression signatures linked to tissue phenotype or pathognomonic fusion proteins.

**Results:** We systematically assessed dissociation methods across different sarcoma subtypes. We compared gene expression from single-cell and single-nucleus RNA-sequencing of 125,831 whole-cells and nuclei from ES, DSRCT, and osteosarcoma PDXs. We detected warm dissociation artifacts in single-cell samples and gene length bias in single-nucleus samples. Classic sarcoma gene signatures were observed regardless of dissociation method. In addition, we showed that dissociation method biases can be computationally corrected.

**Conclusions:** We highlighted transcriptional biases, including warm dissociation and gene-length biases, introduced by the dissociation method for various sarcoma subtypes. This work is the first to characterize how the dissociation methods used for sc/snRNA-seq may affect the interpretation of the molecular features in sarcoma PDXs.
