## Supplementary Table 6 for "Dissociation Protocols used for Sarcoma Tissues Bias the Transcriptome observed in Single-cell and Single-nucleus RNA sequencing"

	ENSEMBL	exon_length	SYMBOL	gene_length	pa
1	ENSG00000021645	15535	NRXN3	1697918	635
2	ENSG00000042781	20561	USH2A	800558	192
3	ENSG00000048052	16827	HDAC9	915468	278
4	ENSG00000048471	11299	SNX29	597554	380
5	ENSG00000066032	7535	CTNNA2	1463631	479
6	ENSG00000067798	13278	NAV3	888370	274
7	ENSG00000069667	17023	RORA	741019	281
8	ENSG00000071909	8236	MYO3B	477027	294
9	ENSG00000075884	6127	ARHGAP15	676991	278
10	ENSG00000078328	10193	RBFOX1	2473539	1347
11	ENSG00000080224	6291	EPHA6	937880	267
12	ENSG00000081803	6365	CADPS2	568349	264
13	ENSG00000083067	19912	TRPM3	917842	290
14	ENSG00000088538	9069	DOCK3	709272	223
15	ENSG00000099715	11672	PCDH11Y	741999	293
16	ENSG00000102290	11630	PCDH11X	843970	322
17	ENSG00000108018	9964	SORCS1	590872	262
18	ENSG00000108684	5597	ASIC2	1161878	221
19	ENSG00000112137	11198	PHACTR1	573680	248
20	ENSG00000113448	16236	PDE4D	1553083	322
21	ENSG00000116117	10700	PARD3B	1074688	357
22	ENSG00000117114	7754	ADGRL2	686277	250
23	ENSG00000120549	10807	KIAA1217	853103	417
24	ENSG00000130226	13594	DPP6	1007189	319
25	ENSG00000131374	11269	TBC1D5	1287656	402
26	ENSG00000131558	9468	EXOC4	813517	205
27	ENSG00000132549	16716	VPS13B	864315	275
28	ENSG00000132849	11990	PATJ	436270	365
29	ENSG00000133401	15922	PDZD2	471802	390
30	ENSG00000133424	10687	LARGE1	760616	325
31	ENSG00000134532	11062	SOX5	1033041	386
32	ENSG00000136267	9491	DGKB	829729	206
33	ENSG00000138670	10183	RASGEF1B	617852	275
34	ENSG00000139915	8404	MDGA2	835514	222
35	ENSG00000140836	22347	ZFHX3	1108987	738
36	ENSG00000140945	11025	CDH13	1173676	520
37	ENSG00000141376	14101	BCAS3	715386	349
38	ENSG00000141837	43159	CACNA1A	426584	386
39	ENSG00000142599	14112	RERE	496525	334
40	ENSG00000144218	15660	AFF3	647010	247
41	ENSG00000144229	6762	THSD7B	912174	203
42	ENSG00000144451	8257	SPAG16	1126123	350
43	ENSG00000144619	9123	CNTN4	959147	272
44	ENSG00000144642	18437	RBMS3	1435601	409
45	ENSG00000144724	14625	PTPRG	736041	322
46	ENSG00000145012	25535	LPP	737388	264
47	ENSG00000145416	10421	MARCHF1	859753	179
48	ENSG00000145526	6485	CDH18	1104578	352
49	ENSG00000145934	11042	TENM2	979359	439
50	ENSG00000145996	4602	CDKAL1	697948	305
51	ENSG00000146426	11532	TIAM2	425027	332
52	ENSG00000146555	12258	SDK1	967749	300
53	ENSG00000147202	9550	DIAPH2	920335	512
54	ENSG00000147481	10600	SNTG1	886904	158
55	ENSG00000148219	8290	ASTN2	989846	332
56	ENSG00000148498	6513	PARD3	705766	342
57	ENSG00000148655	6390	LRMDA	1128545	175
58	ENSG00000148948	5356	LRRC4C	1345571	541
59	ENSG00000149972	9107	CNTN5	1337937	462
60	ENSG00000150275	15423	PCDH15	1825172	401
61	ENSG00000150471	13991	ADGRL3	877078	295
62	ENSG00000150672	16709	DLG2	2172911	684
63	ENSG00000151150	25759	ANK3	707193	232
64	ENSG00000151276	11649	MAGI1	685310	311
65	ENSG00000151322	9241	NPAS3	869244	298
66	ENSG00000151474	14686	FRMD4A	818437	463
67	ENSG00000151789	13400	ZNF385D	961104	349
68	ENSG00000151952	7434	TMEM132D	832301	357
69	ENSG00000152061	16071	RABGAP1L	835899	464
70	ENSG00000152208	10617	GRID2	1506192	391
71	ENSG00000153707	11198	PTPRD	2298478	833
72	ENSG00000153956	8989	CACNA2D1	497334	282
73	ENSG00000154162	5650	CDH12	1102672	403
74	ENSG00000155052	5446	CNTNAP5	890001	282
75	ENSG00000155816	9686	FMN2	460840	329
76	ENSG00000155974	6570	GRIP1	721732	206
77	ENSG00000156110	4658	ADK	558762	321
78	ENSG00000156299	9216	TIAM1	441562	365
79	ENSG00000156687	10798	UNC5D	561076	259
80	ENSG00000157168	21398	NRG1	1216445	460
81	ENSG00000157445	4719	CACNA2D3	952011	260
82	ENSG00000157985	13956	AGAP1	637758	320
83	ENSG00000158321	24887	AUTS2	1195211	480
84	ENSG00000159216	15574	RUNX1	1216867	384
85	ENSG00000159216	15574	LOC100506403	1216867	384
86	ENSG00000162105	19336	SHANK2	784722	234
87	ENSG00000162849	14404	KIF26B	554448	291
88	ENSG00000164796	20407	CSMD3	1214012	230
89	ENSG00000165973	5314	NELL1	906136	234
90	ENSG00000165995	10933	CACNB2	402881	343
91	ENSG00000166833	15174	NAV2	770878	200
92	ENSG00000167632	9655	TRAPPC9	730855	277
93	ENSG00000168038	6279	ULK4	715532	324
94	ENSG00000168702	17040	LRP1B	1900279	740
95	ENSG00000168843	5324	FSTL5	780108	201
96	ENSG00000169306	3616	IL1RAPL1	1369273	609
97	ENSG00000169760	10148	NLGN1	890361	229
98	ENSG00000169855	11059	ROBO1	1170760	301
99	ENSG00000169862	7270	CTNND2	932611	256
100	ENSG00000169933	9961	FRMPD4	902101	281
101	ENSG00000169946	8036	ZFPM2	1213807	370
102	ENSG00000170579	12078	DLGAP1	959276	349
103	ENSG00000170624	10584	SGCD	897445	345
104	ENSG00000171587	8596	DSCAM	836160	386
105	ENSG00000171735	9903	CAMTA1	984253	206
106	ENSG00000172260	13208	NEGR1	886597	223
107	ENSG00000172264	11428	MACROD2	2057829	611
108	ENSG00000173406	7548	DAB1	1551957	391
109	ENSG00000173482	9900	PTPRM	840080	184
110	ENSG00000174469	16377	CNTNAP2	2304997	943
111	ENSG00000174473	9242	GALNTL6	1229306	276
112	ENSG00000175161	9990	CADM2	1115449	271
113	ENSG00000175497	10005	DPP10	1403454	470
114	ENSG00000175600	2857	SUGCT	725787	265
115	ENSG00000176124	23927	DLEU1	824688	213
116	ENSG00000176124	23927	DLEU7-AS1	824688	213
117	ENSG00000176204	5410	LRRTM4	845601	245
118	ENSG00000176571	2611	CNBD1	748805	214
119	ENSG00000176771	9563	NCKAP5	896676	245
120	ENSG00000177694	13546	NAALADL2	1371976	547
121	ENSG00000178031	13446	ADAMTSL1	1004388	326
122	ENSG00000178568	13015	ERBB4	1163125	321
123	ENSG00000179399	3530	GPC5	1475062	295
124	ENSG00000179915	24322	NRXN1	1307073	363
125	ENSG00000181722	31872	ZBTB20	832771	237
126	ENSG00000182185	7477	RAD51B	910440	320
127	ENSG00000182621	17412	PLCB1	891110	274
128	ENSG00000182667	6956	NTM	966345	261
129	ENSG00000182732	8948	RGS6	634102	252
130	ENSG00000182901	2575	RGS7	581716	270
131	ENSG00000183049	8762	CAMK1D	486064	295
132	ENSG00000183098	7122	GPC6	1181214	381
133	ENSG00000183117	18705	CSMD1	2059620	793
134	ENSG00000183166	9997	CALN1	667661	461
135	ENSG00000183230	11157	CTNNA3	1783673	451
136	ENSG00000183715	7583	OPCML	1117543	292
137	ENSG00000184226	30944	PCDH9	927612	210
138	ENSG00000184305	10474	CCSER1	1474379	242
139	ENSG00000184672	4538	RALYL	739058	210
140	ENSG00000184903	3411	IMMP2L	899467	202
141	ENSG00000185008	16663	ROBO2	1743270	389
142	ENSG00000185046	11053	ANKS1B	1258198	370
143	ENSG00000185053	7345	SGCZ	1153587	353
144	ENSG00000185104	7549	FAF1	523240	304
145	ENSG00000185345	5689	PRKN	1380355	597
146	ENSG00000185352	7806	HS6ST3	748724	213
147	ENSG00000185420	5866	SMYD3	757971	292
148	ENSG00000185532	12931	PRKG1	1307536	374
149	ENSG00000185565	10286	LSAMP	1337027	450
150	ENSG00000185666	5444	SYN3	545821	308
151	ENSG00000185737	5192	NRG3	1111986	254
152	ENSG00000185774	4239	KCNIP4	1220167	334
153	ENSG00000186094	7504	AGBL4	1491101	171
154	ENSG00000186153	4869	WWOX	1113238	672
155	ENSG00000187323	13135	DCC	1195707	387
156	ENSG00000187391	31624	MAGI2	1436613	462
157	ENSG00000187672	8034	ERC2	960157	291
158	ENSG00000187720	15837	THSD4	686432	308
159	ENSG00000188107	17071	EYS	1987247	480
160	ENSG00000188580	4456	NKAIN2	1021776	280
161	ENSG00000188641	7131	DPYD	917258	167
162	ENSG00000189108	3263	IL1RAPL2	1201631	276
163	ENSG00000189283	7472	FHIT	1504183	430
164	ENSG00000189337	13860	KAZN	1225252	614
165	ENSG00000196090	12943	PTPRT	1117219	360
166	ENSG00000196277	8214	GRM7	971533	383
167	ENSG00000196353	6427	CPNE4	751856	206
168	ENSG00000196482	10912	ESRRG	634510	286
169	ENSG00000198010	15159	DLGAP2	970879	175
170	ENSG00000198589	16757	LRBA	751293	281
171	ENSG00000198626	17855	RYR2	791805	437
172	ENSG00000198947	18910	DMD	2241765	761
173	ENSG00000204740	7751	MALRD1	741601	292
174	ENSG00000204929	12344	LOC101927533	763663	334
175	ENSG00000215386	42926	MIR99AHG	717172	259
176	ENSG00000218336	12010	TENM3	659038	234
177	ENSG00000224184	8444	MIR3681HG	868988	217
178	ENSG00000228262	10109	LINC01317	1031346	378
179	ENSG00000228262	10109	LINC01320	1031346	378
180	ENSG00000229140	38748	CCDC26	1049572	288
181	ENSG00000229140	38748	LINC00977	1049572	288
182	ENSG00000229140	38748	LINC00976	1049572	288
183	ENSG00000231304	6571	SGO1-AS1	971724	251
184	ENSG00000231304	6571	LOC101927829	971724	251
185	ENSG00000231918	3939	LOC730100	1375317	291
186	ENSG00000234323	12860	LINC01505	747566	197
187	ENSG00000234377	8790	OBI1-AS1	697640	203
188	ENSG00000237505	16635	PKN2-AS1	1064402	162
189	ENSG00000241956	10273	LOC102546299	874948	259
190	ENSG00000242808	31637	SOX2-OT	847119	422
191	ENSG00000251574	5016	LOC105379109	1009673	153
192	ENSG00000253438	16854	PCAT1	862728	404
193	ENSG00000254101	25498	LINC02055	1232815	272
194	ENSG00000254394	4904	LOC101927141	928394	247
195	ENSG00000257923	17765	CUX1	468055	375
196	ENSG00000260192	7574	LINC02240	793247	283
197	ENSG00000271860	11995	LOC101927314	1117567	307
198	ENSG00000273540	13593	AGBL1	949080	314
199	ENSG00000285219	48395	LOC100506207	858566	245
200	ENSG00000285280	10098	LOC105371664	789928	225
