## Supplementary Table 7 for "Dissociation Protocols used for Sarcoma Tissues Bias the Transcriptome observed in Single-cell and Single-nucleus RNA sequencing"

EWS-FLI1	EWS.WT1	Dissociation	Osteoblastic	Chondroblastic
CD99	AC093323.1	FOS	ACVR1	TGFB1
JAK1	ACKR3	CXCL2	PDGFRB	EPHA5
CAV1	ADGRB1	ZFP36	TGFB2	ACVR1
FN1	AGBL1	FOSB	WNT5A	TGFB3
ALX1	AKR1C8P	DUSP1	CADM1	BCHE
IFITM3	ARTN	ATF3	ZBTB16	SEC24C
IRS2	B3GNT6	CXCL8	DKK1	KLRC3
ID2	BDKRB2	NR4A1	THNSL2	ALPPL2
APCDD1	BLK	CXCL3	VCAM1	RUNX2
IFITM1	C1orf61	PPP1R15A	APLN	GDF10
TNC	C1QL4	JUNB	RUNX2	ITGA11
SNX18	CACNA1S	EGR1	COL1A1	TGFBI
EPHA4	CACNA2D2	HSPA1A	CCDC80	ADAM9
YPEL5	CAMK2A	HSPA1B	TRPV6	SEC24D
CDK14	CCL25	SOCS3	CYP1A1	TP53
CPEB2	CELF4	KLF6	ROR2	PCNA
CREM	CHRFAM7A	JUN	IL6ST	RB1
CCND1	CHRNA7	IER2	GPR68	PLVAP
ANXA1	CRABP1	CXCL1	SATB2	IHH
RNF141	CTCFL	NFKBIA	HDLC3	TNC
MFAP4	CXCL12	HSPA6	LRP5	LRP5
CDH11	DEGS2	DNAJB1	TNF	HDLBP
RBM11	DISP3	IER3	EGFR	PLOD2
TSPAN13	DLL4	CCNL1	CDH2	COMP
FZD1	EGFL6	MTRNR2L2	AKT1	PRTG
NLGN4X	ERG	IER5	KDR	HOXA2
ITM2A	FGF22	ID1	SERPINF1	OSTF1
OLFML3	FGFR4	CEBPD	ADORA1	MSX1
HOXD13	FOXC2	KRT6A	SPP1	MSX2
RCOR1	FOXL1	CYR61	EGR1	SPP1
GSTA4	FRMPD3	DEPP1	ESRRA	IDH1
WASF1	GALP	CLDN4	SMAD5	MIA
ATP1A1	GJB2	IRF1	IGFBP6	FOXF2
FAT4	GRM2	DUSP2	WNT3A	FANCB
TMEM47	HPD	BTG2	SMAD1	IGF1
ROBO2	IGFBP3	PLAUR	IGFBP3	NFKB2
BDP1	IQCJ	MAFF	INHBA	FOSL2
TXNIP	IRX4	KLF4	IGF1	NR4A3
OLFM1	ISX	PHLDA2	HLA-G	FGF18
GLCE	ITIH2	TNFAIP3	ESR1	COL2A1
LIPI	KCNB1	KLF10	SMAD7	LOX
RP13-16H11.2	LCK	NCOA7	ESR2	FGFR1
GLG1	LOXL3	ELF3	NFKB1	MATN1
CLDN1	MILR1	HES1	SMAD9	HOXB2
DKK2	NAV1	ZFAND2A	AR	NANOG
PAX9	NPPC	MTRNR2L8	PROC	EZR
ZIC2	OLIG1	IFRD1	NR4A2	FGFR3
ADRA1D	PCDH12	LDLR	BIRC5	MDM2
MYO10	PIK3R6	MYC	SDC2	FGFR2
NPY5R	PLB1	MCL1	CRYAB	MATN3
NPY1R	PLK5	NR4A2	PKIG	MYOM2
LONRF1	PLXNA4	KRT17	CFTR	SPARC
ALX4	PRSS56	RHOB	FGFR2	AIRE
CHD3	RRAD	JUND	NOTCH4	C11ORF95
TNFAIP6	SCUBE1	PMAIP1	SPARC	TWIST2
GSTM1	SHCBP1	NFKBIZ	NOTCH1	ENO2
NET1	SIK1B	ZC3H12A	NOTCH2	FGF1
UGT3A2	SLC25A18	EDN1	CALCA	SLC2A6
GPR64	SNAI2	SERTAD1	PDGFA	IGF1R
SLAIN1	SPON2	KLF2	TWIST1	SLC2A9
HOXD8	ST6GALNAC5	TRIB1	LPAR4	LGALS3
SMARCC1	STARD8	BIRC3	PLAT	LGALS1
CCK	TRIM67	TCIM	FGF1	IBSP
DCLRE1A	UNC5A	SOX9	LPAR5	ANKH
DNAJC12	UNCX	MTRNR2L10	FGF2	SOX9
OTUD1	ZDHHC22	ICAM1	HIF1A	COL11A2P1
RP11-1258F18.1	ZNF536	GADD45B	GJA1	SOX5
1-Mar		HBB	IGHG1	SOX6
AASS		CDKN1A	IBSP	FOXD2
ABHD6		HSPH1	TNFSF11	MKL2
AC022311.1		HSPB1	GLUL	HBA1
AC073135.3		EMP1	PRKACA	FN1
ACTN2		RASD1	TP63	MYOD1
ADAMTS4		DNAJA1	EDN1	HBA2
ADRB1		SAT1	VDR	PAX1
AK3		CSRNP1	MMP1	BMP7
AKAP7		RHOV	EIF2AK2	BMP6
AKR1C3		PNRC1	NFATC1	BMP4
CDH8		PIM1	MIR29A	BMP3
CEACAM6		HBD	SIRT1	UGDH
CER1		ANXA1	BMP7	BMP2
CES1		TM4SF1	GH1	ALPP
COL21A1		CTGF	VEGFA	ALPL
CPVL		UBE2S	BMP6	SP7
CSRP1		DNAJA4	MMP13	DLX1
CTTNBP2		CLDN3	BMP4	BMPR2
CYYR1		GPRC5A	IL1B	DLX5
DAB1		HSP90AA1	IL6	DLX6
DAPK1		CD55	BMP2	SDC3
ATP11C		AREG	ADORA2B	ELN
BARX2		UBC	IFNG	THY1
BCL11B		ID2	SP7	AACS
C7		S100A9	CDK1	DPP7
CACHD1		S100P	TLR5	RRAS
CACNB2		EFNA1	TLR4	YWHAQ
CADPS2		PDE4B	GSK3B	COL10A1
CALCB		INTS6	GSK3A	WNT1
CAPRIN1		TOB1	NR1I2	CD34
CAV2		KRT18	TNFAIP6	ADIG
CCDC171		LMNA	ADM	S100G
CDC37L1		IL32	PTH1R	NOG
DAPK2		MAP3K8	TNFRSF11B	ADAM12
DCC		NEAT1	KLK3	WNT7A
DCDC2		KRT19	ADIPOR1	BGN
DLG2		CLK1	ADIPOR2	DSPP
DLGAP1		CCL20	TRIM3	DCN
DLX5		HERPUD1	CTSK	PTHLH
DNAL4		IRF2BP2	ACP5	LTF
DUSP6		ITPKC	CTLA4	ACPP
EBF3		GADD45A	CLIC1	CD44
EFNB1		DNAJB4	PDLIM7	ECM1
EGR2		FGFBP2	ADIPOQ	PTH
ENPP1		TNFAIP2	MIR135B	SLC20A2
EPB41		REL	ZBTB32	COL11A2
FADS1		KRT5	WNT7B	ADAM23
FAM111A		NUPR2	PTHLH	RB1CC1
FAM117B		STAT3	P2RX7	RARS
FAM123A		NAMPT	NELL1	ADAM22
FAM46A		CEBPB	FOSB	MKI67
FAM49A		ZFP36L1	CD44	ITGAM
FAM84B		HES4	ITGB1	CYGB
FCGRT		TRA2B	FLT1	ACAN
FLI1		NFATC1	PKD1	MAPK9
FLRT2		PIM3	HDAC3	ADAM28
FNBP1		TRA2A	PTH	BGLAP
FOS		PLAT	HDAC4	SRY
FZD4		BAG3	GRN	COL11A1
GDF6		MSLN	ATRAID
GFRA2		HIST1H2BG	PHEX
GLRX		BHLHE40	CST3
GSTM4		PPP1R14B	ADAMTS1
H2AFY2		VMP1	GNA11
HES1		ACBD3	MAPK3
HMCN1		ZFAND5	SOST
HOOK1		SERPINB5
ID4		AZGP1
IGF1		HSPA8
IKZF2		BRD2
IL1RAP		LCN2
JAKMIP2		TACSTD2
JARID2		SQSTM1
KCNE4		KRT8
KDSR		TNFRSF12A
KIAA1217		RAB11FIP1
KIAA1456		TMEM54
KIAA1462		RARRES1
KIT		HEBP2
KMO		RAB25
LDB2		SELENOM
LHFP		CREG1
LMO3		BRI3
LOXHD1		RPS21
LRRC4C		ND2
MAN2A1		PPIA
MLLT3		RPLP2
MMP1		FUS
MYC		PERP
MYEOV		S100A10
N4BP2		RPL37
NCKAP1L		RPL37A
NDST4		TAGLN2
NELL2		ARF1
NMI		CD24
NPTXR		MALAT1
NPY		FAU
NTNG1		ND1
OLFM3		RPS29
PADI2		RPL38
PAPPA		HSPE1
PARD6B		TPT1
PBX1		SCCPDH
PCDH11X		RPL23
PCDH7		RPS12
PCSK2		HSP90AB1
PENK		EEF1A1
PKP1		RPL22
PRAC		TNF
PRKCB		ARHGDIB
PRSS35		MAP1LC3B
PTGER3		CYTB
RAVER2		CSTB
RERE		CLDN1
RGL1		TUBB2A
RHOH		PLK3
RP11-18I14.10		CHI3L2
RP11-252A24.7		RPL22L1
RP11-521M14.1		CD82
RP11-6C14.1		SLC38A2
RP13-16H11.1		NA
SCN1A		ATF4
SH2B3		PPP1R15B
SH3PXD2A		LOC284454
SIRPA		YWHAZ
SLC17A8		PCK1
SLC26A2		BAMBI
SLCO5A1		SOD2
SLFN11		EGOT
SORD		HIST1H2BN
SOX6		SLC25A25
SPATA6L		NPDC1
STEAP1		LINC00346
STEAP2		ATP6
SYT4		SNHG8
SYT6		SFN
TENM2		MYADM
TGS1		SNHG15
TMEM98		ING1
TPTE2		ZFP36L2
TRAV1-2		MYLIP
TRDN		NFE2L2
TRPM4		TSTD1
TSPAN8		RCAN1
TSPYL5		EGR2
TUBA4A		LYPD3
UHMK1		HSPA5
WDFY2		HNRNPA2B1
WWOX		ANXA3
ZC3H13		ID3
ZEB2		CCND1
ZNF704		TNFAIP6
		LSR
		ISG15
		EZR
		CKB
		ANKRD37
		CENPW
		APOD
		TTYH1
		KRT16
		CTSH
		BTG3
		HSPD1
		ND3
		SON
		HDGF
		SKIL
		SDC4
		AMTN
		INSIG1
		PDZK1IP1
		RUFY3
		SERTAD2
		SF1
		DDX5
		S100A8
		HMGCS1
		ND4L
		TUBB4B
		NFATC2
		DSG3
		SEMA4A
		GNB2
		PLK2
		SLPI
		TOMM20
		CRYAB
		DEDD2
		RBM39
		KRT23
		CDV3
		LLGL2
		VASP
		GABRP
		RSRP1
		LAMB3
		MTRNR2L1
		BBC3
		EIF4A3
		OPA3
		PRSS22
		SELENOS
		HSBP1L1
		DUS1L
		BCL3
		PLPP5
		DDX21
		UBE2H
		FDCSP
		EIF5A
		MAFB
		SDF4
		UBALD2
		AFDN
		ZFAS1
		PTMS
		TCP1
		IRF6
		CCL28
		ARC
		KRT14
		KRT6B
		SGK1
		LOC105369332
		F3
		CCL2
		BSPRY
		HMGA1
		TGIF1
		SAP30
		CLDN7
		C6orf132
		PLPP2
		EGR3
		MARCKS
		CCDC71L
		S100A14
		OSR2
		CHMP1B
		BCL7C
		UBE2M
		ERRFI1
		RGS16
		DNAJB6
		XBP1
		HBZ
		ALDH1A3
		MIDN
		ATP5F1B
		FXYD3
		IRS2
		TYMP
		ZDHHC12
		KLF5
		IFI30
		CARS2
		SELENOK
		VIM
		YME1L1
		CTSD
		SQLE
		KCMF1
		ARL5B
		METRN
		SLC39A4
		TIPARP
		TENT5B
		ITGB8
		PDLIM3
		WEE1
		EIF4A2
		CDKN1C
		STARD10
		SNHG7
		RGS10
		EPCAM
		BAZ1A
		FBXO32
		PHLDA1
		PELI1
		GIPC1
		JUP
		JMJD6
		CXCL10
		REEP3
		QPRT
		TUBA1A
		RBP7
		SMAP1
		FOXC1
		RSRC2
		CXCL16
		DUSP5
		SYAP1
		NEU1
		ECI1
		RND3
		ARSD
		ETS2
		CAPS
		SFPQ
		ACTN4
		CDC42EP4
		CX3CL1
		TUBA4A
		S100A7
		RAX
		ABHD5
		SERPINH1
		SLC25A33
		CFD
		HBEGF
		BAIAP2
		TMUB1
		PTP4A1
		DPP7
		SLC3A2
		FAM89B
		KCNQ1OT1
		ODF3B
		DDIT3
		KRT7
		ARIH1
		FSCN1
		MTURN
		GNB1
		FAM173A
		BACE2
		TRAF4
		UBE2Q1
		KRTCAP2
		SPATS2L
		MAFG
		NFKBID
		ENAH
		ANXA11
		SMIM22
		ARRDC1
		CCT2
		CGREF1
		RRAS
		MAPK13
		VGLL1
		NOC2L
		MGP
		PPP1R35
		RAC3
		H2AFX
		IDI1
		MAL2
		CNFN
		PSENEN
		TWISTNB
		CRB3
		ATG101
		NEDD9
		CST6
		MAP7D1
		ERF
		MESP2
		GAS6
		SERTAD3
		CKS2
		MESP1
		CFLAR
		DNAJB11
		S100A2
		TSPAN15
		CBX4
		TSC22D2
		NA
		CMTM8
		TAF1D
		TOP1
		TINCR
		HIST1H4C
		SLC20A1
		TUBA1C
		ARL8A
		CXCR4
		PQLC1
		MXD1
		FAM241A
		CDC34
		PGF
		CLIC3
		LAD1
		ZNF296
		NUDT8
		DLX5
		PHLDA3
		ZG16B
		AHSA1
		TDG
		MFSD10
		PGLYRP4
		KLHDC7B
		MUC1
		RPP25
		PRRX2
		CAPN1
		TMBIM1
		GLS
		KLK5
		CTXN1
		TOB2
		MRPL23
		BCL7B
		SPSB1
		ELFN1-AS1
		MLF1
		TM4SF1-AS1
		TTLL4
		COL9A3
		KPNA2
		TAF10
		NAPRT
		MXD4
		MXRA8
		TES
		PXDC1
		STK17A
		UGDH
		MGLL
		ABHD3
		LGALSL
		LOC102724889
		RGS2
		MAP2K3
		KDM6B
		ALYREF
		NA
		PI3
		YRDC
		CD14
		GCNT2
		ODAM
		ABL2
		SOWAHC
		PER2
		COL1A1
		MMP7
		CSN3
